# mTORC1 activation drives astrocyte reactivity in cortical tubers and brain organoid models of TSC

**DOI:** 10.1101/2025.02.28.640914

**Authors:** Thomas L. Li, John D. Blair, Taesun Yoo, Gerald A. Grant, Dirk Hockemeyer, Brenda E. Porter, Helen S. Bateup

**Author notes:** Equal contribution (Thomas L. Li, John D. Blair).

## Abstract

Tuberous Sclerosis Complex (TSC) is a genetic neurodevelopmental disorder associated with early onset epilepsy, intellectual disability and neuropsychiatric disorders. A hallmark of the disorder is cortical tubers, which are focal malformations of brain development containing dysplastic cells with hyperactive mTORC1 signaling. One barrier to developing therapeutic approaches and understanding the origins of tuber cells is the lack of a model system that recapitulates this pathology. To address this, we established a genetically mosaic cortical organoid system that models a somatic “second-hit” mutation, which is thought to drive the formation of tubers in TSC. With this model, we find that loss of *TSC2* cell-autonomously promotes the differentiation of astrocytes, which exhibit features of a disease-associated reactive state. *TSC2^-/-^* astrocytes have pronounced changes in morphology and upregulation of proteins that are risk factors for neurodegenerative diseases, such as clusterin and APOE. Using multiplexed immunofluorescence in primary tubers from TSC patients, we show that tuber cells with hyperactive mTORC1 activity also express reactive astrocyte proteins, and we identify a unique population of cells with expression profiles that match those observed in organoids. Together, this work reveals that reactive astrogliosis is a primary feature of TSC that arises early in cortical development. Dysfunctional glia are therefore poised to be drivers of pathophysiology, nominating a potential therapeutic target for treating TSC and related mTORopathies.
