## Supplemental Table 2 for "mTORC1 activation drives astrocyte reactivity in cortical tubers and brain organoid models of TSC"

### Sheet: Sheet1
Reactive Astrocyte		Autophagy Induction		Mature Astrocyte			Immature Astrocyte
GFAP		ATG10		IGFBP7	SDC4		NNAT	H1-4
NES		ATG14		S100A1	SLC1A2		H1-3	RPL13AP6
SYNM		ATG16L1		TPD52L1	CPNE6		H2AC16	NUSAP1
VIM		ATG3		SLC14A1	RYR3		H2AC13	CDCA7
TSPO		ATG4		MOBP	SPARCL1		NRG1	PTTG1
CRYAB		ATG7		TMEM176A	GNA14		H3C6	RPL21P28
HSPB1		ATG9A		TMX2	NT5E		H2AC14	H2AC17
C3		BCL2		GJB6	ASPA		H2BC9	HJURP
CHI3L1		GABARAP		HHATL	GABRA2		H3C11	DTL
LCN2		GABARAPL1		PADI2	S100B		H3C12	ASPM
SERPINA3		MAP1LC3B		TLR4	GPC5		RPL13AP5	GAS2L3
MT2A		NBR1		HSD17B6	ENDOD1		TOP2A	SKA3
THBS1		OPTN		BLCAP	HSPB8		MKI67	NKIRAS2
NFATC3		PINK1		MAL	CPE		CENPF	EPHA3
NTRK2		SQSTM1		APOC2	CSRP1		H3C2	HELLS
SOX9		ULK1		CYP4F11	GLUL		RPS10	H2AC6
S100B		ULK2		SLC39A12	RGR		H2AC11	VEPH1
		UVRAG		NUDT3	TGFBR3		H2BC14	BIRC5
		WDR45		CYP2J2	IFIT1		H1-5	KIF23
		WIPI1		MRO	AGT		UBE2C	ARHGAP11B
				MT1E	CABLES1		H2BC7	CREB5
				GJA1	MERTK		IQGAP2	KIF18A
				MBP	NQO1		RRM2	TFPI
				FBXO2	MGAT4C		SOX11	LPAR2
				LGI1	FGF1		RPL18A	RPL13AP20
				CLDN10	AQP4		EOMES	MFAP2
				NTSR2	BAALC		LMNB1	CENPN
				MT1F	P2RY12		TMSB15A	ADGRL2
				GPR37L1	CNTN1		H2BC11	CDON
				EFEMP1	PPP1R3C		SYNE2	NCAPG
				MT1M	S100A13		PPDPF	NPY
				MT1G	GABRG1		BUB1B	MELK
				ERMN	SCG3		CCNB2	H2AC8
				SERPINI1	KCNJ10		CD24	EZH2
				PAMR1	CXCL14		DCX	TACC3
				CUTC	RERG		PENK	KCNA3
				TMEM176B	MAP3K5		INSM1	MYADM
				C16orf89	CLIP4		SEMA5B	MZT2B
				RANBP3L	C1orf54		IGF2BP2	BUB1
				PPP1R1B	BHLHE41		MEX3A	CDK1
				ALDH1L1	PSD2		LIPG	CRHR2
				ALDH1A1	SERPINE2		ROBO2	KNL1
				ALDOC	ACSL6		SNURF	H2BC17
				MYLK	NEBL		RNF4	UBE2S
				SH3BGR	OMG		SFRP1	CDCA5
				DCHS2	PLEKHB1		TOX3	TYMS
				PTGDS			TPX2	EXO1
				FXYD1			GPX3	CCDC177
				MYBPC1			H3C3
