## Supplemental Table 10 for "mTORC1 activation drives astrocyte reactivity in cortical tubers and brain organoid models of TSC"

### Sheet: Figure 1
Figure 1
	Panel	Time Point	p Value	Test
	i	d50	3.14e-05	Wilcoxon Rank Sums
	i	d120	0.03273	Wilcoxon Rank Sums
	i	d220	<2.2E-16	Wilcoxon Rank Sums
	j	d50	0.6691	Wilcoxon Rank Sums
	j	d120	0.002511	Wilcoxon Rank Sums
	j	d220	0.0772746	Wilcoxon Rank Sums

### Sheet: Figure 2
Figure 2
	Panel	Time Point	p Value	Test
	g	d140	<2.2E-16	Wilcoxon Rank Sums
	h	d140	<2.2E-16	Wilcoxon Rank Sums

### Sheet: Figure 3
Figure 3
	Immunostaining
	Metric	Line	# of WT Organoids	# of KO Organoids	p value	Test
	p-S6	8858	6	10	5.1078e-06	Unpaired t test
	p-S6	8119	11	9	4.699e-05	Unpaired t test
	Glia/Neuron Ratio	8858	7	10	0.0198	Unpaired t test
	Glia/Neuron Ratio	8119	9	11	5.381e-05	Unpaired t test
	Western Blot
	Protein	# of WT Organoids	# of KO Organoids	p value	Test
	TSC1	8	9	4e-06	Unpaired t test
	TSC2	8	9	8.2e-05	Mann-Whitney test
	p-Akt(S473)	8	9	<1E-6	Unpaired t test
	Akt	8	9	0.963	Mann-Whitney test
	p-S6(S240/244)	8	9	1e-05	Unpaired t test
	S6	8	9	0.615823	Unpaired t test
	p-4EBP1(S65)	8	9	8.2e-05	Mann-Whitney test
	p-4EBP1(T37)	8	9	0.000293	Unpaired t test
	4EBP1	8	9	0.35889	Unpaired t test
	S100B	8	9	0.001341	Unpaired t test
	GFAP	8	9	0.11047	Unpaired t test
	Clusterin	8	9	0.0155	Unpaired t test
	CRYAB	8	9	0.000329	Mann-Whitney test
	EAAT1	8	9	1e-06	Unpaired t test
	Cx43	8	9	0.003203	Unpaired t test
	Kir4.1	8	9	0.00499	Unpaired t test

### Sheet: Figure 4
Figure 4
	Western Blot
	Protein	# of TSC2+/+ Organoids	# of TSC2-/- Organoids	p value	Test
	S100B	10	12	0.041886	Unpaired t test
	GFAP	10	12	0.006161	Unpaired t test
	CLU	10	12	0.003036	Unpaired t test
	CRYAB	9	9	0.025812	Unpaired t test
	GLAST	9	9	0.008163	Unpaired t test
	Cx43	9	9	0.013601	Unpaired t test
	Kir4.1	10	12	0.004182	Unpaired t test
	Soma Size
	Batch #	# of TSC2+/+ cells	# of TSC2-/- cells	Statistic	p value	Statistical Test
	1	138	4911	-7.64884	2.02802e-14	Wilcoxon Rank Sums
	2	991	12930	-14.5958	2.987e-48	Wilcoxon Rank Sums
	3	1546	15231	-16.8132	1.9532e-63	Wilcoxon Rank Sums
	Immunostaining
	Organoid Age	Protein	Cell Line	Batch #	# of TSC2+/+ cells	# of TSC2-/- cells	Statistic	p value	Statistical Test
	350	GFAP	8119	1	24880	10703	-132.214	<1e-300	Wilcoxon Rank Sums
	350	GFAP	8119	2	11054	29495	-86.3322	<1e-300	Wilcoxon Rank Sums
	350	GFAP	8119	3	12974	28815	-115.712	<1e-300	Wilcoxon Rank Sums
	350	S100β	8119	1	11050	3310	-72.5062	<1e-300	Wilcoxon Rank Sums
	350	S100β	8119	2	3741	4756	-55.5084	<1e-300	Wilcoxon Rank Sums
	350	S100β	8119	3	2883	5865	-58.1245	<1e-300	Wilcoxon Rank Sums
	350	Nestin	8119	1	11050	3310	-72.308	<1e-300	Wilcoxon Rank Sums
	350	Nestin	8119	2	3741	4756	-61.8318	<1e-300	Wilcoxon Rank Sums
	350	Nestin	8119	3	2883	5865	-62.4837	<1e-300	Wilcoxon Rank Sums
	350	CRYAB	8119	1	8345	4172	-83.2705	<1e-300	Wilcoxon Rank Sums
	350	CRYAB	8119	2	3939	6138	-62.1743	<1e-300	Wilcoxon Rank Sums
	350	CRYAB	8119	3	3069	7929	-68.0313	<1e-300	Wilcoxon Rank Sums
	350	Vimentin	8119	1	8345	4172	-83.5308	<1e-300	Wilcoxon Rank Sums
	350	Vimentin	8119	2	3939	6138	-64.423	<1e-300	Wilcoxon Rank Sums
	350	Vimentin	8119	3	3069	7929	-62.122	<1e-300	Wilcoxon Rank Sums
	350	Clusterin	8119	1	5485	3221	-72.4769	<1e-300	Wilcoxon Rank Sums
	350	Clusterin	8119	2	3374	18601	-14.033	9.8e-45	Wilcoxon Rank Sums
	350	Clusterin	8119	3	2682	4532	-26.4206	7.95e-154	Wilcoxon Rank Sums
	350	p62 (SQSTM1)	8119	1	5485	3221	-71.4501	<1e-300	Wilcoxon Rank Sums
	350	p62 (SQSTM1)	8119	2	3374	18601	-59.2479	<1e-300	Wilcoxon Rank Sums
	350	p62 (SQSTM1)	8119	3	2682	4532	-45.4336	<1e-300	Wilcoxon Rank Sums

### Sheet: Figure 5
Figure 5
	Standard Immunofluorescence
	Protein	Tuber ID	# High p-S6 cells	# Low p-S6 cells	Statistic	p value	Test
	Clusterin	38	614	8774	10.37	3.22e-25	Wilcoxon rank sums
	Clusterin	49	53	764	6.392	1.63e-10	Wilcoxon rank sums
	APOE	38	45	656	7.419	1.18e-13	Wilcoxon rank sums
	APOE	49	35	254	4.269	1.96e-05	Wilcoxon rank sums
	Alpha-crystallin B	38	84	1267	4.671	3e-06	Wilcoxon rank sums
	Alpha-crystallin B	49	30	297	2.247	0.025	Wilcoxon rank sums
	p62	38	83	974	13.33	1.45e-40	Wilcoxon rank sums
	p62	49	24	398	4.326	1.52e-05	Wilcoxon rank sums
	Cyclic Immunofluoresence
	Protein	# of Tubers	# High p-S6 cells	# Low p-S6 cells	Statistic	p value	Adjusted p value	Test
	APOE	9	49	6969	6.432	0.0001	0.001	Paired T test with Bonferroni Correction
	Clusterin	9	142	7660	6.12	0.0002	0.002	Paired T test with Bonferroni Correction
	CRYAB	9	155	10991	3.707	0.0049	0.049	Paired T test with Bonferroni Correction
	p62	9	104	11349	5.363	0.0005	0.005	Paired T test with Bonferroni Correction
	S100β	9	114	4546	7.458	3.85947e-05	0.000385947	Paired T test with Bonferroni Correction
	EDNRB	9	201	27667	7.023	6.16636e-05	0.000616636	Paired T test with Bonferroni Correction
	Nestin	9	65	7759	3.967	0.0033	0.033	Paired T test with Bonferroni Correction
	Vimentin	9	126	18853	5.306	0.0005	0.005	Paired T test with Bonferroni Correction
	NeuN	9	594	21580	0.7142	0.4932	4.932	Paired T test with Bonferroni Correction
	HuC/D	9	90	12584	0.644	0.5356	5.356	Paired T test with Bonferroni Correction

### Sheet: Extended Data Figure 3
Extended Data Figure 3
	Panel	Time Point	p Value	Test
	i	d50	0.00059654	Wilcoxon Rank Sums
	i	d120	3.275e-05	Wilcoxon Rank Sums

### Sheet: Extended Data Figure 4
Extended Data Figure 4
	Panel	Time Point	p Value	Test
	e	d50	0.003	Wilcoxon Rank Sums
	e	d120	0.9146	Wilcoxon Rank Sums
	e	d220	<2.2E-16	Wilcoxon Rank Sums
	f	d50	<2.2E-16	Wilcoxon Rank Sums
	f	d120	1.527e-12	Wilcoxon Rank Sums
	f	d220	<2.2E-16	Wilcoxon Rank Sums
	g	d140	<2.2E-16	Wilcoxon Rank Sums
	h	d140	<2.2E-16	Wilcoxon Rank Sums

### Sheet: Extended Data Figure 6
Extended Data Figure 4
	Analysis of Ki67 Positive Cells
	Organoid Age	Protein	# of Pairs	Statistic	p value	Statistical Test
	240	Ki67	4	1.186	0.3211	Paired T-test
	Immunostaining Intensity
	Organoid Age	Protein	Cell Line	Batch #	# of TSC2+/+ cells	# of TSC2-/- cells	Statistic	p value	Statistical Test
	350	APOE	8119	3	2746	5715	-38	<1e-300	Wilcoxon Rank Sums
	240	GFAP	8858	1	8424	10523	2.32626	0.02	Wilcoxon Rank Sums
	240	GFAP	8858	2	8048	32354	39.3936	<1e-300	Wilcoxon Rank Sums
	240	GFAP	8858	3	2835	2383	-17.3844	1.08e-67	Wilcoxon Rank Sums
	240	GFAP	8119	1	4260	14501	14.8169	1.14e-49	Wilcoxon Rank Sums
	240	GFAP	8119	2	8443	30978	-24.334	8.56e-131	Wilcoxon Rank Sums
	240	GFAP	8119	3	4154	25013	14.9276	2.18e-50	Wilcoxon Rank Sums
	240	S100β	8858	1	4260	3799	-10.003	1.48e-23	Wilcoxon Rank Sums
	240	S100β	8858	2	2652	14663	1.8829	0.0597	Wilcoxon Rank Sums
	240	S100β	8119	1	4260	14501	-63.8333	<1e-300	Wilcoxon Rank Sums
	240	S100β	8119	2	4213	14616	-90.6274	<1e-300	Wilcoxon Rank Sums
	240	S100β	8119	3	1863	11383	-22.8662	1.01e-115	Wilcoxon Rank Sums
	240	Nestin	8858	3	1134	913	-16.5717	1.12e-61	Wilcoxon Rank Sums
	240	APOE	8858	3	1134	913	-15.2274	2.33e-52	Wilcoxon Rank Sums
	240	Vimentin	8858	3	812	521	-3.86925	0.000109171	Wilcoxon Rank Sums
	240	CRYAB	8858	3	812	521	-6.61306	3.76e-11	Wilcoxon Rank Sums
	240	Clusterin	8858	3	889	949	-2.02284	0.0430892	Wilcoxon Rank Sums
	240	p62	8858	3	889	949	-16.4519	8.13e-61	Wilcoxon Rank Sums
