## Supplemental Table 12 for "mTORC1 activation drives astrocyte reactivity in cortical tubers and brain organoid models of TSC"

### Sheet: Sheet1
WIBR3 TSC2c/-
d50	# of c/- cells	# of -/- cells	Sequencer	Location
Batch 1	10677	2636	HiSeq 4000	UC Berkeley GSL
Batch 2	2561	2484	HiSeq 4000	UC Berkeley GSL
Batch 3	2710	1798	HiSeq 4000	UC Berkeley GSL
d120				UC Berkeley GSL
Batch 1	1389	1451	HiSeq 4000	UC Berkeley GSL
Batch 2	2492	1236	HiSeq 4000	UC Berkeley GSL
Batch 3	2007	478	HiSeq 4000	UC Berkeley GSL
d220				UC Berkeley GSL
Batch 1	1467	977	HiSeq 4000	UC Berkeley GSL
Batch 2	1150	587	HiSeq 4000	UC Berkeley GSL
Batch 3	1818	1621	HiSeq 4000	UC Berkeley GSL
				UC Berkeley GSL
WIBR3 TSC2c/+				UC Berkeley GSL
d50	# of c/+ cells	# of +/- cells		UC Berkeley GSL
Batch 1	2130	995	HiSeq 4000	UC Berkeley GSL
Batch 2	1604	973	HiSeq 4000	UC Berkeley GSL
Batch 3	1258	675	HiSeq 4000	UC Berkeley GSL
d120				UC Berkeley GSL
Batch 1	767	764	HiSeq 4000	UC Berkeley GSL
Batch 2	1743	929	HiSeq 4000	UC Berkeley GSL
Batch 3	2351	451	HiSeq 4000	UC Berkeley GSL
BJ TSC2c/-
d140	# of c/- cells	# of -/- cells
Batch 1	5987	2768	Novaseq 6000 (S4)	CZ Biohub Genomics Platform
Batch 2	612	1418	Novaseq 6000 (S2)	CZ Biohub Genomics Platform
Batch 3	11694	674	Novaseq 6000 (S2)	CZ Biohub Genomics Platform
Batch 4	3292	1342	Novaseq 6000 (S4)	CZ Biohub Genomics Platform
Batch 5	1634	4128	Novaseq 6000 (S4)	CZ Biohub Genomics Platform
