## Supplemental Table 13 for "mTORC1 activation drives astrocyte reactivity in cortical tubers and brain organoid models of TSC"

### Sheet: Sheet1
Antibody	Host species	Company	Catalog #	Western Blot dilution	ICC/IHC dilution	Tuber IHC dilution
TSC1	rabbit	Cell Signaling	6935	1:250		1:500
TSC2	rabbit	Cell Signaling	4308	1:1000		1:800
p-Akt(S473)	rabbit	Cell Signaling	4060	1:750
Akt	rabbit	Cell Signaling	4691	1:500
p-S6(S240/244)	rabbit	Cell Signaling	5364	1:1500	1:800	1:800
S6	rabbit	Cell Signaling	2217	1:1000
p-4EBP1(S65)	rabbit	Cell Signaling	9451	1:750
p-4EBP1(T37)	rabbit	Cell Signaling	2855	1:250
4EBP1	rabbit	Cell Signaling	9644	1:650
b-actin	mouse	Millipore Sigma	a1978	1:2000
S100B	rabbit	Abcam	ab52642	1:1000	1:300
GFAP	mouse	Cell Signaling	3670	1:2000
Clusterin	rabbit	Abcam	ab69644	1:500	1:500	1:500
CRYAB	rabbit	Cell Signaling	45844	1:1000
EAAT1	rabbit	Cell Signaling	5684	1:500
Cx43	rabbit	Cell Signaling	3512	1:1000
Kir4.1	rabbit	Alomone	APC-035	1:1000
GAD1	goat	R&D	AF2086			1:200
EGFR	goat	R&D	AF231			1:200
PROX1	goat	R&D	AF2727			1:40
GFAP	chicken	Abcam	ab4674		1:1000	1:1000
MAP2	chicken	Abcam	ab5392			1:5000
CTIP2	rat	Biolegend	650601			1:250
HuC/D	mouse	Thermo Fisher	A21271		1:500	1:500
NeuN	mouse	Millipore Sigma	MAB377			1:1000
S100B	mouse	Millipore Sigma	S2532			1:150
Vimentin	mouse	Millipore Sigma	MAB3400		1:500	1:500
Nestin	mouse	Invitrogen	14-9843-82		1:750	1:750
p62	mouse	Abcam	ab56416		1:200	1:200
EDNRB	rabbit	Abcam	ab117529			1:200
APOE	rabbit	Thermo Fisher	701241		1:300	1:300
CRYAB	rabbit	Abcam	ab76467		1:250	1:250
AQP4	rabbit	Invitrogen	PA5-36521			1:100
PTGDS	rabbit	Millipore Sigma	ABN253			1:100
SOX9	goat	R&D	AF3075		1:800
RFP	chicken	Rockland	600-901-379		1:500
SCGN	mouse	Invitrogen	MA5-31337			1:1000
SMI 311	mouse	Biolegend	837801		1:500
NANOG	goat	R&D	AF1997		1:40
2025-10-04	rabbit	Abcam	ab19857		1:500
Ki67	mouse	Cell Signaling	9449T		1:1600
HOPX	rabbit	Millipore Sigma	HPA030180			1:1000
